# Gut microbiota of dogs with cancer receiving anti-EGFR/HER2 immunization reveals potential biomarkers of patient survival

**DOI:** 10.1101/2025.07.13.663784

**Authors:** Richard R Rodrigues, Vini Karumuru, Stephanie Nuss, Marina Elliott, Isaiah Shriver, Chih-Min Chao, Hester A Doyle, Chelsea Tripp, Mark J Mamula, Amiran Dzutsev, Andrey Morgun, Natalia Shulzhenko

## Abstract

**Background:** Canine cancer remains a leading cause of death in dogs, yet advances in veterinary oncology lag behind human medicine, particularly in immunotherapy. While immune checkpoint inhibitors are just entering clinical trials in dogs, other immunotherapies, such as anti-EGFR/HER2 vaccines, have shown promise. In parallel, mounting evidence in human oncology links gut microbiota composition to immunotherapy response. However, this relationship remains unexplored in canine patients. In this pilot study, we analyzed the gut microbiome of dogs enrolled in a clinical trial of anti-EGFR/HER2 immunotherapy to identify microbial biomarkers associated with survival outcomes.

**Methods:** Rectal swab samples of 51 dogs were collected at the time of first vaccine administration (baseline microbiota) and underwent 16S rRNA gene sequencing according to standard protocols.

**Results:** Microbiome composition showed no significant differences by cancer type, sex, or breed, suggesting no inherent microbiome bias in the cohort. However, Cox regression analysis revealed 11 bacterial taxa whose abundances were significantly associated with overall survival (FDR < 0.1), independently of cancer type. Seven taxa were linked to increased mortality risk, while four were associated with prolonged survival. These associations remained significant after adjusting for confounders such as hemangiosarcoma diagnosis and advanced age.

**Conclusions:** To our knowledge, this is the first study to identify gut microbial signatures associated with survival in dogs undergoing cancer immunotherapy. These findings suggest that specific bacterial taxa may serve as prognostic biomarkers for immunotherapy outcomes in canine cancer, laying the groundwork for microbiota-targeted strategies to improve therapeutic efficacy in veterinary oncology.
