## Supplementary material for "Gut microbiota of dogs with cancer receiving anti-EGFR/HER2 immunization reveals potential biomarkers of patient survival": supplem_tables: suppl_tables_july2025.xlsx

### Sheet: SuppTable_1_metadata_dogs
*sample_name	Sex	Breed	Cancer_3_categs	Cancer_HSA_or_not	Cancer_OSA_or_not	Weight_kg	Age_at_diagnosis_years	Age_at_sampling_years	Surv_months	Surv_days	survival_0_alive_unknown__1_dead	host_common_name	collection date
sh1A1	Female	Mixed	Osteosarcoma	Osteosarcoma_Other	Osteosarcoma	19.6	3.35616	3.78356	12.4333	373	0	dog	2023-03-15
sh1A11	Male	Pure	Other	Osteosarcoma_Other	Hemangiosarcoma_Other	21.2	10.5123	10.6055	8.66667	260	1	dog	2023-11-02
sh1A5	Female	Pure	Other	Osteosarcoma_Other	Hemangiosarcoma_Other	30.7	11.3644	11.4274	17.8	534	0	dog	2023-06-30
sh1A6	Male	Mixed	Other	Osteosarcoma_Other	Hemangiosarcoma_Other	9	10.9562	11.3014	22.3	669	0	dog	2023-07-27
sh1A7	Female	Mixed	Osteosarcoma	Osteosarcoma_Other	Osteosarcoma	37.7	9.19178	9.23288	2.93333	88	1	dog	2023-08-29
sh1A8	Male	Pure	Osteosarcoma	Osteosarcoma_Other	Osteosarcoma	57.1	6.31781	7.84932	26.7333	802	1	dog	2023-11-01
sh1A9	Male	Mixed	Other	Osteosarcoma_Other	Hemangiosarcoma_Other	44.3	9.47671	10.7562	15.8	474	1	dog	2023-04-13
sh1B10	Female	Pure	Other	Osteosarcoma_Other	Hemangiosarcoma_Other	28.8	4.97534	5.10685	3.23333	97	1	dog	2023-09-05
sh1B11	Female	Pure	Osteosarcoma	Osteosarcoma_Other	Osteosarcoma	25.3	12.6685	12.6877	4.56667	137	1	dog	2023-11-09
sh1B2	Female	Pure	Osteosarcoma	Osteosarcoma_Other	Osteosarcoma	45.9	6.02466	6.03288	3.46667	104	1	dog	2023-04-28
sh1B3	Female	Pure	Osteosarcoma	Osteosarcoma_Other	Osteosarcoma	53.5	6.21096	6.31507	5.43333	163	1	dog	2023-05-11
sh1B9	Female	Pure	Other	Osteosarcoma_Other	Hemangiosarcoma_Other	22.5	8.76164	8.93425	3.46667	104	1	dog	2023-04-06
sh1C10	Male	Pure	Hemangiosarcoma	Hemangiosarcoma	Hemangiosarcoma_Other	27.1	12.0767	12.1945	1.8	54	1	dog	2023-09-20
sh1C11	Male	Pure	Hemangiosarcoma	Hemangiosarcoma	Hemangiosarcoma_Other	56.5	8.48493	8.58082	4.9	147	1	dog	2023-12-11
sh1C4	Male	Mixed	Other	Osteosarcoma_Other	Hemangiosarcoma_Other	37.9	11.4822	11.6082	21.4	642	1	dog	2023-05-26
sh1C5	Male	Mixed	Osteosarcoma	Osteosarcoma_Other	Osteosarcoma	36.2	11.0685	11.0904	6.2	186	1	dog	2023-07-14
sh1C6	Female	Pure	Hemangiosarcoma	Hemangiosarcoma	Hemangiosarcoma_Other	35.2	7.47123	7.55068	2.7	81	1	dog	2023-07-28
sh1C7	Female	Mixed	Other	Osteosarcoma_Other	Hemangiosarcoma_Other	5.84	9.1589	9.75342	10.9	327	1	dog	2023-09-06
sh1C8	Male	Pure	Hemangiosarcoma	Hemangiosarcoma	Hemangiosarcoma_Other	9.2	13.0329	13.0986	4.23333	127	1	dog	2023-11-02
sh1C9	Female	Pure	Other	Osteosarcoma_Other	Hemangiosarcoma_Other	6.9	9.79726	10.0849	23.4	702	0	dog	2023-05-08
sh1D1	Female	Pure	Other	Osteosarcoma_Other	Hemangiosarcoma_Other	10.8	12.9425	12.9836	2.13333	64	1	dog	2023-03-23
sh1D10	Male	Pure	Other	Osteosarcoma_Other	Hemangiosarcoma_Other	43.1	7.6411	7.86575	9.33333	280	1	dog	2023-09-28
sh1D11	Male	Pure	Other	Osteosarcoma_Other	Hemangiosarcoma_Other	42.3	8.07945	8.20548	1.93333	58	1	dog	2023-12-19
sh1D2	Male	Pure	Other	Osteosarcoma_Other	Hemangiosarcoma_Other	5.7	5.72055	5.80822	11.2	336	1	dog	2023-05-11
sh1D3	Male	Mixed	Hemangiosarcoma	Hemangiosarcoma	Hemangiosarcoma_Other	28.4	7.73973	7.96712	5.26667	158	1	dog	2023-05-18
sh1D9	Female	Pure	Osteosarcoma	Osteosarcoma_Other	Osteosarcoma	50.6	6.47945	7.01096	10.4	312	1	dog	2023-05-10
sh1E10	Male	Pure	Other	Osteosarcoma_Other	Hemangiosarcoma_Other	19.6	11.7699	11.9644	12.6333	379	1	dog	2023-10-11
sh1E4	Female	Mixed	Osteosarcoma	Osteosarcoma_Other	Osteosarcoma	53.8	10.4137	10.4493	13.9	417	1	dog	2023-06-13
sh1E5	Female	Mixed	Osteosarcoma	Osteosarcoma_Other	Osteosarcoma	23.7	4.2274	9.13151	76.7	2301	0	dog	2023-07-20
sh1E6	Male	Pure	Osteosarcoma	Osteosarcoma_Other	Osteosarcoma	51	7.15616	7.21644	12.8333	385	1	dog	2023-08-23
sh1E7	Female	Pure	Osteosarcoma	Osteosarcoma_Other	Osteosarcoma	23.9	9.64384	9.69041	8.5	255	1	dog	2023-09-07
sh1E8	Female	Pure	Osteosarcoma	Osteosarcoma_Other	Osteosarcoma	60	9.65753	9.68493	7.56667	227	1	dog	2023-11-03
sh1E9	Female	Mixed	Osteosarcoma	Osteosarcoma_Other	Osteosarcoma	40.8	7.77534	7.81096	1.6	48	1	dog	2023-05-31
sh1F1	Female	Pure	Other	Osteosarcoma_Other	Hemangiosarcoma_Other	25.7	12.2986	12.9425	15.2667	458	1	dog	2023-04-11
sh1F10	Female	Pure	Osteosarcoma	Osteosarcoma_Other	Osteosarcoma	23.4	9.36986	9.46849	14.2667	428	0	dog	2023-10-17
sh1F2	Male	Mixed	Other	Osteosarcoma_Other	Hemangiosarcoma_Other	40.1	12	12.0603	2.7	81	1	dog	2023-05-02
sh1F3	Female	Pure	Other	Osteosarcoma_Other	Hemangiosarcoma_Other	9.5	11.9014	12.1507	10.1667	305	1	dog	2023-05-18
sh1F9	Female	Pure	Other	Osteosarcoma_Other	Hemangiosarcoma_Other	31.4	7.39726	9.2137	33.4667	1004	0	dog	2023-05-31
sh1G10	Female	Mixed	Hemangiosarcoma	Hemangiosarcoma	Hemangiosarcoma_Other	29	7.24384	7.30685	1.86667	56	1	dog	2023-10-19
sh1G4	Female	Mixed	Hemangiosarcoma	Hemangiosarcoma	Hemangiosarcoma_Other	21.8	14.589	14.6849	8.93333	268	1	dog	2023-06-27
sh1G5	Female	Pure	Osteosarcoma	Osteosarcoma_Other	Osteosarcoma	33.3	8.22192	8.30685	16.1333	484	0	dog	2023-07-20
sh1G6	Male	Pure	Hemangiosarcoma	Hemangiosarcoma	Hemangiosarcoma_Other	31.1	10.189	10.2685	3.63333	109	1	dog	2023-08-29
sh1G7	Male	Mixed	Osteosarcoma	Osteosarcoma_Other	Osteosarcoma	20.3	12.9068	12.9726	5	150	1	dog	2023-10-19
sh1G8	Male	Pure	Osteosarcoma	Osteosarcoma_Other	Osteosarcoma	68.7	8.31781	8.40274	2.66667	80	1	dog	2023-03-31
sh1G9	Male	Pure	Other	Osteosarcoma_Other	Hemangiosarcoma_Other	29	11.9233	11.9562	0.6	18	1	dog	2023-07-12
sh1H1	Female	Pure	Other	Osteosarcoma_Other	Hemangiosarcoma_Other	6.7	14.5205	14.9096	12.6	378	1	dog	2023-04-26
sh1H10	Male	Pure	Osteosarcoma	Osteosarcoma_Other	Osteosarcoma	30.2	11.2192	11.274	5.23333	157	1	dog	2023-10-30
sh1H2	Female	Pure	Osteosarcoma	Osteosarcoma_Other	Osteosarcoma	30.1	11.0137	11.1233	7.83333	235	1	dog	2023-05-02
sh1H3	Female	Mixed	Osteosarcoma	Osteosarcoma_Other	Osteosarcoma	39.4	12.0493	12.0493	3.5	105	1	dog	2023-05-24
sh1H8	Male	Pure	Other	Osteosarcoma_Other	Hemangiosarcoma_Other	16.9	11.7534	12.4438	9.06667	272	1	dog	2023-04-25
sh1H9	Male	Mixed	Osteosarcoma	Osteosarcoma_Other	Osteosarcoma	20.3	7.29589	8.16164	17.2	516	1	dog	2023-07-28

### Sheet: SuppTable_2_alpha-diversity
	Comparisons p-value
Alpha Diversity Metric	Breed	Gender	Cancer_OSA_or_not	Cancer_HSA_or_not	HSA_vs_OSA	OSA_vs_Other	HSA_vs_Other
Number of Observed Features	0.98	0.35	0.85	0.73	0.66	1	0.86
Chao1 Index	0.98	0.35	0.85	0.73	0.66	1	0.86
Shannon Index	0.92	0.85	0.9	1	0.96	0.85	0.94
Simpson Index	0.84	0.89	0.88	0.78	0.83	0.94	0.79
Inverse Simpson Index	0.89	0.87	1	0.79	0.87	0.93	0.75

### Sheet: SupplTable_3_top 11_taxa
LKT (last known taxon)	Family__Genus assignment shown in Figs 4, 5	HR	CI	p_value	FDR (qval from FDR1 across lkts )	Cutpoint	Biomarker < Cutpoint	Biomarker >= Cutpoint	HR	HR.low	HR.high	Pr(>|z|)	Score_(logrank)_test P-value	BLAST top hit	% identity BLAST	fasta seq of ASV
X5df1c5c06a1966d13b17f1f5df672777__D_0__Bacteria..D_1__Firmicutes..D_2__Clostridia..D_3__Clostridiales..D_4__Lachnospiraceae..D_5__Blautia..D_6__uncultured.bacterium	Lachnospiraceae__Blautia	3.87	( 1.69 - 8.86 )	0.000558	0.0202152	730.06	43 ( 84% )	8 ( 16% )	3.87	1.69	8.86	0.00132	0.000558	[Clostridium] asparagiforme strain N6	96.047	TACGTAGGGGGCAAGCGTTATCCGGATTTACTGGGTGTAAAGGGAGCGTAGACGGCATGGCAAGTCTGATGTGAAAACTTGGGGCTCAACCCCAAGACTGCATTGGAAACTGTTAAGCTAGAGTGCAGGAGAGGTAAGCGGAATTCCTAGTGTAGCGGTGAAATGCGTAGATATTAGGAGGAACACCAGTGGCGAAGGCGGCTTACTGGACTGTAACTGACGTTGAGGCTCGAAAGCGTGGGGAGCAAACAGG
X5fbc483f79cd97d3a7253931f37c33e8__D_0__Bacteria..D_1__Firmicutes..D_2__Clostridia..D_3__Clostridiales..D_4__Ruminococcaceae..D_5__Flavonifractor	Ruminococcaceae__Flavonifractor	3.32	( 1.68 - 6.56 )	0.000269	0.0141283	1473.42	33 ( 65% )	18 ( 35% )	2.8	1.48	5.31	0.0016	0.00101	Flavonifractor plautii strain 265	100	TACGTAGGTGGCAAGCGTTATCCGGATTTACTGGGTGTAAAGGGCGTGTAGGCGGGATTGCAAGTCAGATGTGAAAACTGGGGGCTCAACCTCCAGCCTGCATTTGAAACTGTAGTTCTTGAGTGCTGGAGAGGCAATCGGAATTCCGTGTGTAGCGGTGAAATGCGTAGATATACGGAGGAACACCAGTGGCGAAGGCGGATTGCTGGACAGTAACTGACGCTGAGGCGCGAAAGCGTGGGGAGCAAACAGG
dbcdaca3ee9e9fe75d8829e87b8551dc__D_0__Bacteria..D_1__Proteobacteria..D_2__Gammaproteobacteria..D_3__Betaproteobacteriales..D_4__Burkholderiaceae..D_5__Sutterella..D_6__uncultured.bacterium	Burkholderiaceae__Sutterella	2.85	( 1.47 - 5.52 )	0.00124	0.0314098	23819.4	35 ( 69% )	16 ( 31% )	2.85	1.47	5.52	0.00196	0.00124	Sutterella massiliensis strain Marseille-P2435	100	TACGTAGGGTGCAAGCGTTAATCGGAATTACTGGGCGTAAAGCGTGCGCAGGCGGTTCTGTAAGACAGATGTGAAATCCCCGGGCTCAACCTGGGAATTGCATTTGTGACTGCAGGACTAGAGTTCATCAGAGGGGGGTGGAATTCCAAGTGTAGCAGTGAAATGCGTAGATATTTGGAAGAACACCAATGGCGAAGGCAGCCCCCTGGGATGCGACTGACGCTCATGCACGAAAGCGTGGGGAGCAAACAGG
X5225de25bf8902d5a02c4af6e90cb5e8__D_0__Bacteria..D_1__Firmicutes..D_2__Clostridia..D_3__Clostridiales..D_4__Lachnospiraceae..D_5__.Ruminococcus..gauvreauii.group..D_6__uncultured.bacterium	Lachnospiraceae__Ruminococcus..gauvreauii	2.72	( 1.36 - 5.45 )	0.00317	0.0332152	203.423	39 ( 76% )	12 ( 24% )	2.72	1.36	5.45	0.00454	0.00317	Tyzzerella nexilis DSM 1787	94.071	TACGTATGGAGCAAGCGTTATCCGGATTTACTGGGTGTAAAGGGAGCGTAGACGGTTGTGCAAGTCTGATGTGAAATTCCAGGGCTTAACCCTGGACCTGCATTGGAAACTGTATAACTAGAGTGTCGGAGAGGTGAGTGGAATTCCTAGTGTAGCGGTGAAATGCGTAGATATTAGGAGGAACACCAGTGGCGAAGGCGGCTCACTGGACGATAACTGACGTTGAGGCTCGAAAGCGTGGGGAGCAAACAGG
X6eaef2dd2e8097421a196c104a2b76c8__D_0__Bacteria..D_1__Firmicutes..D_2__Clostridia..D_3__Clostridiales..D_4__Lachnospiraceae..D_5__uncultured..D_6__uncultured.organism	Lachnospiraceae__uncultured	2.44	( 1.26 - 4.72 )	0.00654	0.0580349	1058.59	37 ( 73% )	14 ( 27% )	2.44	1.26	4.72	0.00836	0.00654	[Clostridium] amygdalinum strain BR-10	97.628	TACGTAGGGGGCAAGCGTTATCCGGATTTACTGGGTGTAAAGGGAGCGTAGACGGCGAAGCAAGTCTGAAGTGAAAGCCCGGGGCTTAACCCCGGGACTGCTTTGGAAACTGTTTTGCTAGAGTGCTGGAGAGGTAAGTGGAATTCCTAGTGTAGCGGTGAAATGCGTAGATATTAGGAGGAACACCAGTGGCGAAGGCGGCTTACTGGACAGTAACTGACGTTGAGGCTCGAAAGCGTGGGGAGCAAACAGG
X08a0cf376add32f3f4b57ec1e82a7a27__D_0__Bacteria..D_1__Firmicutes..D_2__Negativicutes..D_3__Selenomonadales..D_4__Veillonellaceae..D_5__Megamonas..D_6__uncultured.bacterium	Veillonellaceae__Megamonas	2.24	( 1.2 - 4.18 )	0.00934	0.0479552	141.675	25 ( 49% )	26 ( 51% )	2.24	1.2	4.18	0.0112	0.00934	Megamonas funiformis YIT 11815	100	TACGTAGGCGGCAAGCGTTGTCCGGAATTATTGGGCGTAAAGGGAGCGCAGGCGGGAAACTAAGCGGATCTTAAAAGTGCGGGGCTCAACCCCGTGATGGGGTCCGAACTGGTTTTCTTGAGTGCAGGAGAGGAAAGCGGAATTCCCAGTGTAGCGGTGAAATGCGTAGATATTGGGAAGAACACCAGTGGCGAAGGCGGCTTTCTGGACTGTAACTGACGCTGAGGCTCGAAAGCTAGGGTAGCGAACGGG
X149465e40c1bdbc6230588a58a4d6eb0__D_0__Bacteria..D_1__Firmicutes..D_2__Clostridia..D_3__Clostridiales..D_4__Ruminococcaceae..D_5__Ruminiclostridium.5	Ruminococcaceae__Ruminiclostridium.5	2.15	( 1.11 - 4.17 )	0.0195	0.0968236	108.137	36 ( 71% )	15 ( 29% )	2.15	1.11	4.17	0.0225	0.0195	Caproiciproducens galactitolivorans strain BS-1	95.669	TACGTAGGGAGCAAGCGTTGTCCGGATTTACTGGGTGTAAAGGGTGCGTAGGCGGCTAGGCAAGTCAGACGTGAAAACCATGGGCTCAACCTGTGGACTGCGTTTGAAACTGTTTAGCTTGAGTGAAGTAGAGGTAGGCGGAATTCCCGGTGTAGCGGTGAAATGCGTAGAGATCGGGAGGAACACCAGTGGCGAAGGCGGCCTACTGGGCTTTAACTGACGCTGAGGCACGAAAGCATGGGTAGCAAACAGG
d46e2205f0c6ecf67b51f83d111c509c__D_0__Bacteria..D_1__Proteobacteria..D_2__Gammaproteobacteria..D_3__Enterobacteriales..D_4__Enterobacteriaceae..D_5__Escherichia.Shigella	Enterobacteriaceae__Escherichia.Shigella	0.394	( 0.191 - 0.815 )	0.00944	0.071915	33651.1	35 ( 69% )	16 ( 31% )	0.394	0.191	0.815	0.0119	0.00944	Escherichia marmotae strain HT073016	100	TACGGAGGGTGCAAGCGTTAATCGGAATTACTGGGCGTAAAGCGCACGCAGGCGGTTTGTTAAGTCAGATGTGAAATCCCCGGGCTCAACCTGGGAACTGCATCTGATACTGGCAAGCTTGAGTCTCGTAGAGGGGGGTAGAATTCCAGGTGTAGCGGTGAAATGCGTAGAGATCTGGAGGAATACCGGTGGCGAAGGCGGCCCCCTGGACGAAGACTGACGCTCAGGTGCGAAAGCGTGGGGAGCAAACAGG
X9acb555d3c5dd77e9035a661e7ad1bb6__D_0__Bacteria..D_1__Firmicutes..D_2__Clostridia..D_3__Clostridiales..D_4__Clostridiaceae.1..D_5__Clostridium.sensu.stricto.1	Clostridiaceae.1__Clostridium.sensu.stricto.1	0.352	( 0.156 - 0.796 )	0.00877	0.0404874	1787.96	39 ( 76% )	12 ( 24% )	0.352	0.156	0.796	0.0121	0.00877	Clostridium saudiense strain JCC	100	TACGTAGGTGGCGAGCGTTGTCCGGATTTACTGGGCGTAAAGGGAGCGTAGGCGGACTTTTAAGTGAGATGTGAAATACCCGGGCTCAACTTGGGTGCTGCATTTCAAACTGGAAGTCTAGAGTGCAGGAGAGGAGAATGGAATTCCTAGTGTAGCGGTGAAATGCGTAGAGATTAGGAAGAACACCAGTGGCGAAGGCGATTCTCTGGACTGTAACTGACGCTGAGGCTCGAAAGCGTGGGGAGCAAACAGG
X9908fffab7ed4f3bec44cda2f5084d49__D_0__Bacteria..D_1__Firmicutes..D_2__Bacilli..D_3__Lactobacillales..D_4__Enterococcaceae..D_5__Enterococcus	Enterococcaceae__Enterococcus	0.331	( 0.173 - 0.632 )	0.000484	0.0145373	833.374	26 ( 51% )	25 ( 49% )	0.331	0.173	0.632	0.00081	0.000484	Enterococcus rivorum strain S299	100	TACGTAGGTGGCAAGCGTTGTCCGGATTTATTGGGCGTAAAGCGAGCGCAGGCGGTTTCTTAAGTCTGATGTGAAAGCCCCCGGCTCAACCGGGGAGGGTCATTGGAAACTGGGAGACTTGAGTGCAGAAGAGGAGAGTGGAATTCCATGTGTAGCGGTGAAATGCGTAGATATATGGAGGAACACCAGTGGCGAAGGCGGCTCTCTGGTCTGTAACTGACGCTGAGGCTCGAAAGCGTGGGGAGCAAACAGG
fd10066b8cc30cf6a7f1036e45437887__D_0__Bacteria..D_1__Actinobacteria..D_2__Actinobacteria..D_3__Corynebacteriales..D_4__Corynebacteriaceae..D_5__Corynebacterium	Corynebacteriaceae__Corynebacterium	0.288	( 0.118 - 0.704 )	0.00405	0.0392975	167.566	40 ( 78% )	11 ( 22% )	0.288	0.118	0.704	0.00637	0.00405	Corynebacterium lowii strain R-50085	100	TACGTAGGGTGCGAGCGTTGTCCGGATTTACTGGGCGTAAAGAGCTCGTAGGTGGTTTGTCGCGTCGTCTGTGAAATTCCGGGGCTTAACTCCGGGCGTGCAGGCGATACGGGCATAACTTGAGTGCTGTAGGGGTAACTGGAATTCCTGGTGTAGCGGTGGAATGCGCAGATATCAGGAGGAACACCGATGGCGAAGGCAGGTTACTGGGCAGTTACTGACGCTGAGGAGCGAAAGCATGGGTAGCGAACAGG
